# Transcriptome-wide Mendelian randomization study prioritising novel tissue-dependent genes for glioma susceptibility

**DOI:** 10.1101/2020.10.12.335661

**Authors:** Jamie W Robinson, Richard M Martin, Spiridon Tsavachidis, Amy E Howell, Caroline L Relton, Georgina N Armstrong, Melissa Bondy, Jie Zheng, Kathreena M Kurian

## Abstract

Genome-wide association studies (GWAS) have discovered 27 loci associated with glioma risk. Whether these loci are causally implicated in glioma risk, and how risk differs across tissues, has yet to be systematically explored.

We integrated multi-tissue expression quantitative trait loci (eQTLs) and glioma GWAS data using a combined Mendelian randomisation (MR) and colocalisation approach. We investigated how genetically predicted gene expression affects risk across tissue type (brain, estimated effective n=1,194 and whole blood, n=31,684) and glioma subtype (all glioma (7,400 cases, 8,257 controls) glioblastoma (GBM, 3,112 cases) and non-GBM gliomas (2,411 cases)). We also leveraged tissuespecific eQTLs collected from 13 brain tissues (n=114 to 209).

The MR and colocalisation results suggested that genetically predicted increased gene expression of 12 genes were associated with glioma, GBM and/or non-GBM risk, three of which are novel glioma susceptibility genes (*RETREG2/FAM134A, FAM178B* and *MVB12B/FAM125B*). The effect of gene expression appears to be relatively consistent across glioma subtype diagnoses. Examining how risk differed across 13 brain tissues highlighted five candidate tissues (cerebellum, cortex, and the putamen, nucleus accumbens and caudate basal ganglia) and four previously implicated genes (*JAK1, STMN3, PICK1* and *EGFR*).

These analyses identified robust causal evidence for 12 genes and glioma risk, three of which are novel. The correlation of MR estimates in brain and blood are consistently low which suggested that tissue specificity needs to be carefully considered for glioma. Our results have implicated genes yet to be associated with glioma susceptibility and provided insight into putatively causal pathways for glioma risk.
