## Supplementary Tables for "Transcriptome-wide Mendelian randomization study prioritising novel tissue-dependent genes for glioma susceptibility"

### Sheet: Table 1
Supplementary Table 1			MR results from the discovery dataset using eQTLs from brain and blood. P values are highlighted depending which threshold they passed: green is strict (7.30E-6), yellow is lenient (9.49E-5). Results include all subtype results for any gene that passed either threshold.
Gene	Subtype	Tissue	Method	#SNP	P Value	Odds Ratio	Lower 95% CI	Upper 95% CI	Coloc SNPs	H4 (%)	Steiger Dir	Steiger P Value	Steiger Flag	Pass All Analyses
EGFR	GBM	Brain	Inverse variance weighted	2	9.98582e-20	0.447625	0.376388	0.532343	2798	81	TRUE	3.52838e-06	TRUE	TRUE
STMN3	GBM	Brain	Wald ratio	1	4.54988e-19	0.292888	0.223642	0.383573	3116	97	TRUE	0.00787542	TRUE	TRUE
STMN3	All	Brain	Wald ratio	1	1.44199e-16	0.364538	0.286923	0.463149	3119	96	TRUE	0.00149812	TRUE	TRUE
EGFR	All	Brain	Inverse variance weighted	2	2.57843e-14	0.515743	0.434957	0.611535	3136	80	TRUE	6.46282e-07	TRUE	FALSE
TP53	All	Blood	Wald ratio	1	1.12101e-13	0.160868	0.0993169	0.260567	3733	98	TRUE	0.0636265	UNCERTAIN	FALSE
TP53	GBM	Blood	Wald ratio	1	9.87085e-13	0.127523	0.0724097	0.224583	3712	99	TRUE	0.118915	UNCERTAIN	FALSE
CDKN2B	GBM	Brain	Wald ratio	1	1.91763e-12	0.316898	0.230132	0.436376	2222	39	TRUE	0.00716192	TRUE	FALSE
GMEB2	GBM	Blood	Wald ratio	1	1.68021e-11	0.320792	0.230382	0.446681	4643	0	TRUE	2.58857e-15	TRUE	FALSE
GMEB2	All	Blood	Wald ratio	1	2.41601e-11	0.36756	0.274006	0.493058	4667	0	TRUE	1.91461e-12	TRUE	FALSE
CDKN2B	All	Brain	Wald ratio	1	3.31344e-11	0.383765	0.289161	0.50932	2225	40	TRUE	0.00230176	TRUE	FALSE
JAK1	GBM	Brain	Wald ratio	1	1.55591e-09	1.26938	1.17481	1.37156	2063	95	TRUE	1.84385e-134	TRUE	TRUE
PICK1	GBM	Brain	Wald ratio	1	6.60088e-08	1.96209	1.53641	2.50571	1864	92	TRUE	2.13025e-06	TRUE	TRUE
JAK1	All	Brain	Wald ratio	1	6.95342e-08	1.20673	1.12706	1.29203	2064	81	TRUE	6.88533e-139	TRUE	TRUE
TP53	nonGBM	Blood	Wald ratio	1	9.61309e-08	0.16615	0.0859138	0.321319	3713	98	TRUE	0.0335258	TRUE	TRUE
RAVER2	GBM	Brain	Wald ratio	1	1.80135e-07	1.21754	1.13078	1.31095	2057	29	TRUE	5.5829e-125	TRUE	FALSE
BAIAP2L2	GBM	Brain	Wald ratio	1	2.84941e-07	0.598554	0.492033	0.728136	1808	81	TRUE	1.24948e-09	TRUE	TRUE
JAK1	GBM	Blood	Wald ratio	1	3.53599e-07	9.24648	3.9281	21.7656	3145	75	TRUE	0.440938	UNCERTAIN	FALSE
PICK1	All	Brain	Wald ratio	1	8.81508e-07	1.7221	1.3866	2.13878	1865	97	TRUE	4.33584e-07	TRUE	TRUE
BAIAP2L2	All	Brain	Wald ratio	1	1.62248e-06	0.653672	0.549408	0.777723	1809	96	TRUE	2.36072e-10	TRUE	TRUE
HELZ2	GBM	Blood	Wald ratio	1	3.93771e-06	0.246195	0.135748	0.446502	4604	0	TRUE	0.000929	TRUE	FALSE
RAVER2	All	Brain	Wald ratio	1	7.77987e-06	1.16122	1.08757	1.23985	2058	4	TRUE	5.1682e-129	TRUE	FALSE
RETREG2	All	Brain	Wald ratio	1	9.54087e-06	0.675791	0.568159	0.803814	1511	98	TRUE	7.90175e-11	TRUE	TRUE
STMN3	nonGBM	Brain	Wald ratio	1	1.61139e-05	0.506752	0.372083	0.690164	3116	77	TRUE	9.41484e-05	TRUE	FALSE
JAK1	All	Blood	Wald ratio	1	1.70597e-05	5.26654	2.46981	11.2302	3168	38	TRUE	0.0827865	UNCERTAIN	FALSE
ABCB6	All	Brain	Wald ratio	1	2.20393e-05	0.574493	0.444727	0.742123	1521	97	TRUE	7.40506e-06	TRUE	TRUE
FAM178B	All	Brain	Wald ratio	1	3.59372e-05	1.47418	1.22632	1.77215	904	94	TRUE	1.97278e-16	TRUE	TRUE
PANK4	All	Blood	Wald ratio	1	4.29686e-05	0.463113	0.320269	0.669669	4175	97	TRUE	4.62e-10	TRUE	TRUE
GMEB2	nonGBM	Blood	Wald ratio	1	4.76619e-05	0.454286	0.310584	0.664476	4647	62	TRUE	1.26827e-10	TRUE	FALSE
MVB12B	All	Brain	Wald ratio	1	5.2664e-05	1.24158	1.11795	1.37889	2400	97	TRUE	2.52813e-23	TRUE	TRUE
HELZ2	All	Blood	Wald ratio	1	5.31343e-05	0.337697	0.199467	0.571719	4628	0	TRUE	6.75e-05	TRUE	FALSE
RETREG2	GBM	Brain	Wald ratio	1	6.132e-05	0.668183	0.548604	0.813828	1508	95	TRUE	9.90574e-11	TRUE	TRUE
CDKN2B	nonGBM	Brain	Wald ratio	1	6.81444e-05	0.469134	0.323245	0.680867	2222	49	TRUE	0.000618761	TRUE	FALSE
DLGAP5	All	Blood	Wald ratio	1	6.96109e-05	0.23101	0.112216	0.475562	3878	5	TRUE	0.154	UNCERTAIN	FALSE
PRLR	All	Brain	Wald ratio	1	9.32603e-05	0.663857	0.540539	0.815309	2090	91	TRUE	1.13161e-07	TRUE	TRUE
ABCB6	GBM	Brain	Wald ratio	1	0.000153032	0.569949	0.426026	0.762493	1518	91	TRUE	7.95258e-06	TRUE	FALSE
FAM178B	GBM	Brain	Wald ratio	1	0.000183161	1.48398	1.20675	1.82489	904	85	TRUE	2.47023e-16	TRUE	FALSE
PRLR	GBM	Brain	Wald ratio	1	0.000271659	0.646906	0.511697	0.817843	2088	89	TRUE	1.55317e-07	TRUE	FALSE
EGFR	nonGBM	Brain	Inverse variance weighted	2	0.000275175	0.693294	0.569116	0.844565	2798	20	TRUE	1.17767e-08	TRUE	FALSE
PANK4	GBM	Blood	Wald ratio	1	0.000616516	0.484383	0.319885	0.733472	4134	80	TRUE	1.13e-09	TRUE	FALSE
PRLR	nonGBM	Brain	Wald ratio	1	0.000831584	0.624015	0.473243	0.822822	2088	74	TRUE	2.41498e-07	TRUE	FALSE
MVB12B	GBM	Brain	Wald ratio	1	0.00128471	1.27	1.09801	1.46894	2400	69	TRUE	6.04729e-23	TRUE	FALSE
ABCB6	nonGBM	Brain	Wald ratio	1	0.00130621	0.571762	0.406617	0.80398	1519	69	TRUE	7.5803e-06	TRUE	FALSE
RETREG2	nonGBM	Brain	Wald ratio	1	0.00183496	0.692692	0.54983	0.872672	1509	62	TRUE	4.46497e-11	TRUE	FALSE
PANK4	nonGBM	Blood	Wald ratio	1	0.00220986	0.468843	0.288632	0.761569	4155	59	TRUE	9.44e-10	TRUE	FALSE
MVB12B	nonGBM	Brain	Wald ratio	1	0.00329886	1.28704	1.08766	1.52298	2400	43	TRUE	1.04329e-22	TRUE	FALSE
FAM178B	nonGBM	Brain	Wald ratio	1	0.00568874	1.40307	1.10364	1.78373	904	46	TRUE	6.15932e-17	TRUE	FALSE
HELZ2	nonGBM	Blood	Wald ratio	1	0.0153424	0.414947	0.203767	0.84499	4609	1	TRUE	8.42e-06	TRUE	FALSE
DLGAP5	GBM	Blood	Wald ratio	1	0.0168856	0.296674	0.109486	0.803899	3855	10	TRUE	0.0575	UNCERTAIN	FALSE
BAIAP2L2	nonGBM	Brain	Wald ratio	1	0.0182038	0.757615	0.601716	0.953908	1808	18	TRUE	1.17562e-11	TRUE	FALSE
PICK1	nonGBM	Brain	Wald ratio	1	0.0196731	1.40723	1.05608	1.87515	1864	18	TRUE	2.93844e-08	TRUE	FALSE
JAK1	nonGBM	Brain	Wald ratio	1	0.0457252	1.09554	1.00173	1.19814	2063	11	TRUE	2.56953e-147	TRUE	FALSE
RAVER2	nonGBM	Brain	Wald ratio	1	0.0853449	1.07951	0.989406	1.17781	2057	6	TRUE	2.53208e-135	TRUE	FALSE
DLGAP5	nonGBM	Blood	Wald ratio	1	0.127144	0.404201	0.126221	1.29438	3852	4	TRUE	0.0192	TRUE	FALSE
JAK1	nonGBM	Blood	Wald ratio	1	0.258476	1.76814	0.657953	4.75161	3118	4	TRUE	0.000359128	TRUE	FALSE

### Sheet: Table 2
Supplementary Table 2			Table of genes which had eQTLs in the 13 brain tissues in the GTEx v8 dataset.
Gene	Amydala	Anterior cingulate cortex (BA24)	Caudate (basal ganglia)	Cerebellar hemisphere	Cerebellum	Cortex	Frontal cortex (BA9)	Hippocampus	Hypothalamus	Nucleus accumbens (basal ganglia)	Putamen (basal ganglia)	Spinal cord (cervical c-1)	Substantia nigra
ABCB6	✔	✔		✔	✔
BAIAP2L2		✔	✔	✔	✔		✔	✔	✔			✔	✔
EGFR	✔	✔	✔	✔	✔	✔	✔	✔	✔	✔	✔	✔	✔
FAM178B	✔			✔		✔	✔	✔	✔	✔		✔	✔
JAK1		✔	✔	✔	✔	✔	✔	✔		✔	✔
MVB12B	✔	✔	✔	✔	✔	✔	✔	✔	✔	✔	✔	✔	✔
PANK4	✔	✔	✔	✔	✔		✔	✔	✔	✔	✔	✔	✔
PICK1	✔	✔	✔	✔	✔	✔	✔	✔	✔	✔	✔	✔	✔
PRLR	✔		✔			✔		✔	✔	✔	✔		✔
RETREG2	✔	✔	✔	✔	✔	✔	✔		✔		✔	✔
STMN3	✔	✔	✔	✔	✔	✔	✔			✔	✔	✔	✔
TP53	✔	✔	✔	✔		✔	✔	✔		✔	✔	✔	✔

### Sheet: Table 3a
Supplementary Table 3a			MR results from the tissue-specific analysis.
Subtype	Gene	Tissue	Method	P Value	Odds Ratio	Lower 95% CI	Upper 95% CI
All	ABCB6	Cerebellar Hemisphere	Wald ratio	3.91462e-05	0.579235	0.44651	0.751412
GBM	ABCB6	Cerebellar Hemisphere	Wald ratio	0.000101324	0.556998	0.414681	0.748156
All	ABCB6	Cerebellum	Wald ratio	0.000231577	0.632054	0.495093	0.806904
GBM	ABCB6	Cerebellum	Wald ratio	0.000581714	0.614406	0.465505	0.810936
nonGBM	ABCB6	Cerebellar Hemisphere	Wald ratio	0.00368299	0.598483	0.423237	0.846293
nonGBM	ABCB6	Cerebellum	Wald ratio	0.0105634	0.653903	0.472161	0.905601
All	ABCB6	Anterior cingulate Cortex (BA24)	Wald ratio	0.199409	1.13389	0.935878	1.3738
All	ABCB6	Amygdala	Wald ratio	0.282845	0.866053	0.666132	1.12597
GBM	ABCB6	Anterior cingulate Cortex (BA24)	Wald ratio	0.283034	1.1556	0.887436	1.5048
nonGBM	ABCB6	Amygdala	Wald ratio	0.38355	0.855977	0.603319	1.21444
GBM	ABCB6	Amygdala	Wald ratio	0.57682	0.919068	0.683302	1.23618
nonGBM	ABCB6	Anterior cingulate Cortex (BA24)	Wald ratio	0.866923	0.974023	0.715925	1.32517
GBM	BAIAP2L2	Hypothalamus	Wald ratio	1.63e-05	1.80846	1.38136	2.36762
All	BAIAP2L2	Hypothalamus	Wald ratio	0.0011673	1.48436	1.16946	1.88406
GBM	BAIAP2L2	Anterior cingulate Cortex (BA24)	Wald ratio	0.185793	0.595588	0.276417	1.2833
GBM	BAIAP2L2	Hippocampus	Wald ratio	0.294997	1.14398	0.889365	1.4715
GBM	BAIAP2L2	Caudate (basal ganglia)	Wald ratio	0.318194	0.818921	0.553204	1.21227
GBM	BAIAP2L2	Cerebellar Hemisphere	Wald ratio	0.324738	4.90612	0.206991	116.285
All	BAIAP2L2	Caudate (basal ganglia)	Wald ratio	0.327163	0.841113	0.595031	1.18897
All	BAIAP2L2	Hippocampus	Wald ratio	0.328115	1.11696	0.894865	1.39418
All	BAIAP2L2	Anterior cingulate Cortex (BA24)	Wald ratio	0.365231	0.713078	0.342946	1.48269
GBM	BAIAP2L2	Spinal cord (cervical c-1)	Wald ratio	0.392156	0.921233	0.763412	1.11168
nonGBM	BAIAP2L2	Substantia nigra	Wald ratio	0.438779	1.11338	0.848334	1.46124
All	BAIAP2L2	Cerebellum	Wald ratio	0.471462	1.08346	0.871082	1.34761
nonGBM	BAIAP2L2	Cerebellar Hemisphere	Wald ratio	0.473285	0.118185	0.000345003	40.486
GBM	BAIAP2L2	Frontal Cortex (BA9)	Wald ratio	0.520576	0.906499	0.671899	1.22301
nonGBM	BAIAP2L2	Anterior cingulate Cortex (BA24)	Wald ratio	0.535618	0.725884	0.263414	2.0003
nonGBM	BAIAP2L2	Caudate (basal ganglia)	Wald ratio	0.542185	0.870079	0.556158	1.36119
GBM	BAIAP2L2	Cerebellum	Wald ratio	0.567928	1.07429	0.840067	1.37382
nonGBM	BAIAP2L2	Hypothalamus	Wald ratio	0.583753	1.09208	0.796917	1.49656
nonGBM	BAIAP2L2	Spinal cord (cervical c-1)	Wald ratio	0.609344	1.05552	0.857948	1.29859
nonGBM	BAIAP2L2	Hippocampus	Wald ratio	0.684943	1.06254	0.792653	1.42431
nonGBM	BAIAP2L2	Cerebellum	Wald ratio	0.689441	1.06038	0.795376	1.41369
All	BAIAP2L2	Cerebellar Hemisphere	Wald ratio	0.691375	1.90509	0.079054	45.9102
All	BAIAP2L2	Frontal Cortex (BA9)	Wald ratio	0.716772	0.952102	0.730324	1.24123
All	BAIAP2L2	Substantia nigra	Wald ratio	0.733284	1.03635	0.843932	1.27265
GBM	BAIAP2L2	Substantia nigra	Wald ratio	0.745669	0.962671	0.76496	1.21148
All	BAIAP2L2	Spinal cord (cervical c-1)	Wald ratio	0.937109	0.993515	0.845258	1.16778
nonGBM	BAIAP2L2	Frontal Cortex (BA9)	Wald ratio	0.988602	0.997442	0.701939	1.41735
GBM	EGFR	Cortex	Wald ratio	1.80777e-12	0.433917	0.344018	0.54731
GBM	EGFR	Anterior cingulate Cortex (BA24)	Wald ratio	1.80777e-12	0.365333	0.276112	0.483384
GBM	EGFR	Caudate (basal ganglia)	Wald ratio	1.80777e-12	0.348169	0.259643	0.46688
GBM	EGFR	Cerebellar Hemisphere	Wald ratio	1.80777e-12	0.220792	0.145066	0.336049
GBM	EGFR	Nucleus accumbens (basal ganglia)	Wald ratio	1.89188e-12	0.19238	0.121598	0.304364
GBM	EGFR	Cerebellum	Wald ratio	2.20611e-12	0.30107	0.215341	0.420929
All	EGFR	Caudate (basal ganglia)	Wald ratio	2.07492e-10	0.430915	0.332386	0.55865
All	EGFR	Cortex	Wald ratio	2.07492e-10	0.51367	0.418277	0.630819
All	EGFR	Anterior cingulate Cortex (BA24)	Wald ratio	2.07492e-10	0.447782	0.349511	0.573683
All	EGFR	Cerebellar Hemisphere	Wald ratio	2.07492e-10	0.299613	0.206604	0.434491
All	EGFR	Cerebellum	Wald ratio	6.27479e-10	0.391678	0.291002	0.527184
All	EGFR	Nucleus accumbens (basal ganglia)	Wald ratio	1.42057e-09	0.283309	0.188322	0.426204
All	EGFR	Hippocampus	Wald ratio	8.07249e-09	0.435428	0.328243	0.577614
GBM	EGFR	Hippocampus	Wald ratio	8.67405e-09	0.392447	0.285384	0.539676
GBM	EGFR	Frontal Cortex (BA9)	Wald ratio	3.55838e-06	0.410386	0.281608	0.598052
GBM	EGFR	Putamen (basal ganglia)	Wald ratio	3.87387e-06	0.440358	0.310906	0.62371
All	EGFR	Frontal Cortex (BA9)	Wald ratio	7.2435e-06	0.468218	0.336105	0.65226
All	EGFR	Putamen (basal ganglia)	Wald ratio	2.11631e-05	0.513214	0.377369	0.697961
nonGBM	EGFR	Hippocampus	Wald ratio	0.00597781	0.58574	0.40002	0.857686
nonGBM	EGFR	Amygdala	Wald ratio	0.010993	0.622237	0.431662	0.896949
GBM	EGFR	Spinal cord (cervical c-1)	Wald ratio	0.0140438	1.29111	1.05297	1.58312
All	EGFR	Amygdala	Wald ratio	0.0185307	0.716026	0.542228	0.945531
nonGBM	EGFR	Anterior cingulate Cortex (BA24)	Wald ratio	0.0229859	0.673737	0.479338	0.946976
nonGBM	EGFR	Caudate (basal ganglia)	Wald ratio	0.0229859	0.661141	0.462786	0.944514
nonGBM	EGFR	Cerebellar Hemisphere	Wald ratio	0.0229859	0.552988	0.331838	0.921522
nonGBM	EGFR	Cortex	Wald ratio	0.0229859	0.720766	0.543509	0.955832
nonGBM	EGFR	Frontal Cortex (BA9)	Wald ratio	0.0279685	0.610102	0.392661	0.947954
nonGBM	EGFR	Cerebellum	Wald ratio	0.042393	0.656719	0.437547	0.985675
All	EGFR	Spinal cord (cervical c-1)	Wald ratio	0.0438089	1.16662	1.00428	1.35521
nonGBM	EGFR	Spinal cord (cervical c-1)	Wald ratio	0.0442812	1.28406	1.00641	1.63832
GBM	EGFR	Amygdala	Wald ratio	0.0669423	0.74118	0.537977	1.02114
nonGBM	EGFR	Nucleus accumbens (basal ganglia)	Wald ratio	0.0715143	0.595282	0.338625	1.04647
All	EGFR	Hypothalamus	Wald ratio	0.125093	1.29337	0.931002	1.79677
nonGBM	EGFR	Putamen (basal ganglia)	Wald ratio	0.135366	0.730705	0.484057	1.10303
nonGBM	EGFR	Hypothalamus	Wald ratio	0.13763	1.48994	0.880155	2.52218
GBM	EGFR	Substantia nigra	Wald ratio	0.156712	0.737082	0.483239	1.12427
All	EGFR	Substantia nigra	Wald ratio	0.230615	0.795957	0.548081	1.15594
GBM	EGFR	Hypothalamus	Wald ratio	0.400908	1.21468	0.771587	1.91222
nonGBM	EGFR	Substantia nigra	Wald ratio	0.606545	0.878251	0.535852	1.43943
All	FAM178B	Frontal Cortex (BA9)	Wald ratio	2.34093e-05	1.66382	1.31415	2.10652
All	FAM178B	Nucleus accumbens (basal ganglia)	Wald ratio	2.34093e-05	2.11407	1.49437	2.99075
All	FAM178B	Cortex	Wald ratio	2.34093e-05	1.78781	1.36583	2.34017
All	FAM178B	Hippocampus	Wald ratio	3.57766e-05	2.13772	1.49103	3.06491
GBM	FAM178B	Hippocampus	Wald ratio	0.000132718	2.20305	1.46921	3.30341
GBM	FAM178B	Cortex	Wald ratio	0.000225725	1.76581	1.30532	2.38876
GBM	FAM178B	Frontal Cortex (BA9)	Wald ratio	0.000225725	1.64587	1.26299	2.1448
GBM	FAM178B	Nucleus accumbens (basal ganglia)	Wald ratio	0.000225725	2.08061	1.40962	3.071
All	FAM178B	Substantia nigra	Wald ratio	0.000352165	1.76746	1.29326	2.41554
GBM	FAM178B	Substantia nigra	Wald ratio	0.00111099	1.79069	1.26164	2.5416
nonGBM	FAM178B	Cortex	Wald ratio	0.00200046	1.74306	1.22533	2.47953
nonGBM	FAM178B	Frontal Cortex (BA9)	Wald ratio	0.00200046	1.62727	1.19491	2.21606
nonGBM	FAM178B	Nucleus accumbens (basal ganglia)	Wald ratio	0.00200046	2.04613	1.29932	3.22218
nonGBM	FAM178B	Hippocampus	Wald ratio	0.00747199	1.89827	1.18688	3.03606
GBM	FAM178B	Cerebellar Hemisphere	Wald ratio	0.0116165	1.34291	1.06806	1.68848
nonGBM	FAM178B	Substantia nigra	Wald ratio	0.0212066	1.61402	1.07415	2.42523
All	FAM178B	Cerebellar Hemisphere	Wald ratio	0.027769	1.25455	1.0251	1.53536
GBM	FAM178B	Spinal cord (cervical c-1)	Wald ratio	0.113959	1.31407	0.936551	1.84376
All	FAM178B	Amygdala	Wald ratio	0.11599	1.31415	0.934761	1.84751
GBM	FAM178B	Amygdala	Wald ratio	0.150886	1.32578	0.902314	1.94798
nonGBM	FAM178B	Amygdala	Wald ratio	0.211106	1.33424	0.849083	2.09662
All	FAM178B	Spinal cord (cervical c-1)	Wald ratio	0.261883	1.18642	0.880132	1.59929
nonGBM	FAM178B	Cerebellar Hemisphere	Wald ratio	0.289571	1.15406	0.885244	1.5045
nonGBM	FAM178B	Hypothalamus	Wald ratio	0.768179	0.830155	0.240771	2.86229
GBM	FAM178B	Hypothalamus	Wald ratio	0.823083	1.1264	0.396755	3.19791
All	FAM178B	Hypothalamus	Wald ratio	0.932596	1.03966	0.42215	2.56044
nonGBM	FAM178B	Spinal cord (cervical c-1)	Wald ratio	0.948677	0.987078	0.664286	1.46672
GBM	JAK1	Frontal Cortex (BA9)	Wald ratio	1.97318e-09	1.86656	1.52231	2.28867
GBM	JAK1	Cerebellar Hemisphere	Wald ratio	2.15578e-09	1.50874	1.31864	1.72625
GBM	JAK1	Putamen (basal ganglia)	Wald ratio	2.15578e-09	3.4424	2.29649	5.1601
GBM	JAK1	Cerebellum	Wald ratio	8.9562e-09	1.36773	1.22924	1.52182
GBM	JAK1	Cortex	Wald ratio	8.9562e-09	1.5953	1.36048	1.87065
All	JAK1	Frontal Cortex (BA9)	Wald ratio	8.59246e-08	1.63448	1.36543	1.95656
All	JAK1	Cerebellar Hemisphere	Wald ratio	1.79395e-07	1.37349	1.21919	1.54732
All	JAK1	Putamen (basal ganglia)	Wald ratio	1.79395e-07	2.59574	1.81426	3.71383
All	JAK1	Cortex	Wald ratio	2.64489e-07	1.44741	1.2573	1.66626
All	JAK1	Cerebellum	Wald ratio	2.64489e-07	1.28136	1.16592	1.40822
GBM	JAK1	Caudate (basal ganglia)	Wald ratio	3.90979e-07	2.3598	1.69364	3.288
GBM	JAK1	Nucleus accumbens (basal ganglia)	Wald ratio	3.90979e-07	3.17385	2.03145	4.9587
All	JAK1	Nucleus accumbens (basal ganglia)	Wald ratio	1.34858e-05	2.40281	1.61904	3.56599
All	JAK1	Caudate (basal ganglia)	Wald ratio	1.34858e-05	1.91877	1.43074	2.57328
All	JAK1	Anterior cingulate Cortex (BA24)	Wald ratio	0.0103069	1.3297	1.06955	1.65312
nonGBM	JAK1	Anterior cingulate Cortex (BA24)	Wald ratio	0.0197174	1.40768	1.05602	1.87644
nonGBM	JAK1	Frontal Cortex (BA9)	Wald ratio	0.0489743	1.26717	1.00106	1.60402
GBM	JAK1	Anterior cingulate Cortex (BA24)	Wald ratio	0.0503889	1.27858	0.999579	1.63545
nonGBM	JAK1	Cerebellar Hemisphere	Wald ratio	0.0531611	1.16599	0.997906	1.36238
nonGBM	JAK1	Putamen (basal ganglia)	Wald ratio	0.0531611	1.58658	0.99372	2.53315
nonGBM	JAK1	Cerebellum	Wald ratio	0.0552583	1.12863	0.997279	1.27729
nonGBM	JAK1	Cortex	Wald ratio	0.0552583	1.1978	0.995944	1.44056
nonGBM	JAK1	Caudate (basal ganglia)	Wald ratio	0.235583	1.2641	0.858204	1.86196
nonGBM	JAK1	Nucleus accumbens (basal ganglia)	Wald ratio	0.235583	1.37061	0.814079	2.3076
GBM	JAK1	Hippocampus	Wald ratio	0.717589	1.07292	0.732691	1.57113
All	JAK1	Hippocampus	Wald ratio	0.813643	1.04139	0.743299	1.45903
nonGBM	JAK1	Hippocampus	Wald ratio	0.878802	0.966035	0.619584	1.50621
All	MVB12B	Cerebellum	Wald ratio	0.0231983	1.45392	1.05246	2.00851
All	MVB12B	Cortex	Wald ratio	0.0231983	1.42357	1.04943	1.93108
nonGBM	MVB12B	Hypothalamus	Wald ratio	0.0256964	0.474958	0.24692	0.913593
GBM	MVB12B	Cerebellum	Wald ratio	0.028165	1.50439	1.04469	2.16637
GBM	MVB12B	Cortex	Wald ratio	0.028165	1.47015	1.04212	2.07399
nonGBM	MVB12B	Nucleus accumbens (basal ganglia)	Wald ratio	0.0302919	1.52665	1.0411	2.23863
nonGBM	MVB12B	Putamen (basal ganglia)	Wald ratio	0.0302919	1.53327	1.04153	2.25718
All	MVB12B	Cerebellar Hemisphere	Wald ratio	0.0407759	0.659458	0.442546	0.98269
All	MVB12B	Putamen (basal ganglia)	Wald ratio	0.04298	1.28237	1.00788	1.6316
All	MVB12B	Nucleus accumbens (basal ganglia)	Wald ratio	0.04298	1.27914	1.0078	1.62353
nonGBM	MVB12B	Hippocampus	Wald ratio	0.0432141	2.15882	1.02374	4.55243
nonGBM	MVB12B	Cerebellar Hemisphere	Wald ratio	0.0489198	0.587843	0.346427	0.997497
nonGBM	MVB12B	Cortex	Wald ratio	0.0509398	1.49123	0.998361	2.22741
nonGBM	MVB12B	Cerebellum	Wald ratio	0.0509398	1.52725	0.998263	2.33656
All	MVB12B	Hypothalamus	Wald ratio	0.0720755	0.630906	0.38193	1.04219
GBM	MVB12B	Hypothalamus	Wald ratio	0.102655	0.614781	0.342764	1.10267
GBM	MVB12B	Cerebellar Hemisphere	Wald ratio	0.11653	0.695947	0.442573	1.09438
GBM	MVB12B	Frontal Cortex (BA9)	Wald ratio	0.139706	4.42211	0.6149	31.802
GBM	MVB12B	Nucleus accumbens (basal ganglia)	Wald ratio	0.164818	1.26312	0.908452	1.75626
GBM	MVB12B	Putamen (basal ganglia)	Wald ratio	0.164818	1.26615	0.90756	1.76642
GBM	MVB12B	Amygdala	Wald ratio	0.179984	0.223944	0.0251286	1.99577
All	MVB12B	Frontal Cortex (BA9)	Wald ratio	0.184167	3.65391	0.539763	24.7351
All	MVB12B	Hippocampus	Wald ratio	0.21686	1.42755	0.811396	2.51158
All	MVB12B	Spinal cord (cervical c-1)	Wald ratio	0.233438	0.714362	0.410796	1.24225
GBM	MVB12B	Spinal cord (cervical c-1)	Wald ratio	0.23864	0.688704	0.370369	1.28065
nonGBM	MVB12B	Substantia nigra	Wald ratio	0.329092	1.24845	0.79952	1.94944
All	MVB12B	Amygdala	Wald ratio	0.34568	0.348565	0.0389882	3.11626
GBM	MVB12B	Hippocampus	Wald ratio	0.450735	1.28026	0.673673	2.43304
GBM	MVB12B	Anterior cingulate Cortex (BA24)	Wald ratio	0.457568	0.848619	0.550332	1.30858
All	MVB12B	Substantia nigra	Wald ratio	0.583339	1.09558	0.790645	1.51813
GBM	MVB12B	Caudate (basal ganglia)	Wald ratio	0.603651	1.13452	0.704492	1.82704
nonGBM	MVB12B	Frontal Cortex (BA9)	Wald ratio	0.645893	1.57152	0.228491	10.8087
nonGBM	MVB12B	Spinal cord (cervical c-1)	Wald ratio	0.74211	0.884742	0.426616	1.83483
All	MVB12B	Caudate (basal ganglia)	Wald ratio	0.7559	1.06887	0.702369	1.6266
nonGBM	MVB12B	Caudate (basal ganglia)	Wald ratio	0.758123	1.09049	0.628314	1.89262
nonGBM	MVB12B	Anterior cingulate Cortex (BA24)	Wald ratio	0.872113	1.04255	0.627717	1.73152
All	MVB12B	Anterior cingulate Cortex (BA24)	Wald ratio	0.884213	0.97199	0.663143	1.42468
GBM	MVB12B	Substantia nigra	Wald ratio	0.888392	0.973404	0.668025	1.41838
nongbm	PANK4	Amygdala	Wald ratio	0.595502	1.09362	0.785903	1.52183
All	PANK4	Amygdala	Wald ratio	0.827435	1.02831	0.800075	1.32164
GBM	PANK4	Amygdala	Wald ratio	0.936432	1.01159	0.76218	1.3426
All	PANK4	Anterior cingulate Cortex (BA24)	Wald ratio	0.314666	0.845671	0.609949	1.17249
GBM	PANK4	Anterior cingulate Cortex (BA24)	Wald ratio	0.407621	0.855383	0.591005	1.23803
nonGBM	PANK4	Anterior cingulate Cortex (BA24)	Wald ratio	0.684935	0.913533	0.590195	1.41401
nonGBM	PANK4	Caudate (basal ganglia)	Wald ratio	0.187175	1.31445	0.87557	1.97332
All	PANK4	Caudate (basal ganglia)	Wald ratio	0.255821	1.19898	0.876746	1.63964
GBM	PANK4	Caudate (basal ganglia)	Wald ratio	0.447237	1.14836	0.8038	1.64061
All	PANK4	Cerebellar Hemisphere	Wald ratio	0.474815	0.902612	0.681493	1.19548
GBM	PANK4	Cerebellar Hemisphere	Wald ratio	0.591514	0.916872	0.667802	1.25884
nonGBM	PANK4	Cerebellar Hemisphere	Wald ratio	0.909598	0.978443	0.671684	1.4253
All	PANK4	Cerebellum	Wald ratio	0.39902	0.868522	0.625903	1.20519
GBM	PANK4	Cerebellum	Wald ratio	0.407071	0.82256	0.518338	1.30533
nonGBM	PANK4	Cerebellum	Wald ratio	0.898662	1.03608	0.60048	1.78767
All	PANK4	Frontal Cortex (BA9)	Wald ratio	0.396077	0.86369	0.615706	1.21155
nonGBM	PANK4	Frontal Cortex (BA9)	Wald ratio	0.573603	0.878323	0.558997	1.38006
GBM	PANK4	Frontal Cortex (BA9)	Wald ratio	0.578878	0.897383	0.612244	1.31532
nonGBM	PANK4	Hippocampus	Wald ratio	0.459871	0.836975	0.522089	1.34178
All	PANK4	Hippocampus	Wald ratio	0.623733	0.914803	0.640939	1.30569
GBM	PANK4	Hippocampus	Wald ratio	0.891161	0.972589	0.653175	1.4482
nonGBM	PANK4	Hypothalamus	Wald ratio	0.664526	1.06938	0.789702	1.44812
GBM	PANK4	Hypothalamus	Wald ratio	0.803592	0.966972	0.742102	1.25998
All	PANK4	Hypothalamus	Wald ratio	0.899055	0.985117	0.781391	1.24196
All	PANK4	Nucleus accumbens (basal ganglia)	Wald ratio	0.0234736	4.34156	1.21904	15.4623
GBM	PANK4	Nucleus accumbens (basal ganglia)	Wald ratio	0.0315239	29.9719	1.35129	664.782
nonGBM	PANK4	Nucleus accumbens (basal ganglia)	Wald ratio	0.0402549	4.02739	1.06385	15.2464
GBM	PANK4	Putamen (basal ganglia)	Wald ratio	0.342434	1.18325	0.836006	1.67471
All	PANK4	Putamen (basal ganglia)	Wald ratio	0.547866	1.09799	0.809454	1.48937
nonGBM	PANK4	Putamen (basal ganglia)	Wald ratio	0.982465	0.995523	0.667221	1.48536
All	PANK4	Spinal cord (cervical c-1)	Wald ratio	0.241031	1.15563	0.907402	1.47177
GBM	PANK4	Spinal cord (cervical c-1)	Wald ratio	0.306396	1.15379	0.87715	1.51768
nonGBM	PANK4	Spinal cord (cervical c-1)	Wald ratio	0.424844	1.13916	0.827205	1.56876
All	PANK4	Substantia nigra	Wald ratio	0.0123135	1.42376	1.07966	1.87752
nonGBM	PANK4	Substantia nigra	Wald ratio	0.0272277	1.51097	1.04749	2.17953
GBM	PANK4	Substantia nigra	Wald ratio	0.0305668	1.41465	1.03304	1.93724
GBM	PICK1	Putamen (basal ganglia)	Wald ratio	2.84941e-07	1.52696	1.29908	1.79481
GBM	PICK1	Caudate (basal ganglia)	Wald ratio	3.16015e-07	2.03431	1.54955	2.67073
GBM	PICK1	Hippocampus	Wald ratio	3.16015e-07	1.60166	1.33709	1.91858
GBM	PICK1	Spinal cord (cervical c-1)	Wald ratio	3.16015e-07	1.26092	1.15371	1.3781
GBM	PICK1	Hypothalamus	Wald ratio	5.02322e-07	1.60379	1.33394	1.92822
GBM	PICK1	Nucleus accumbens (basal ganglia)	Wald ratio	5.02322e-07	2.80712	1.87686	4.19847
GBM	PICK1	Substantia nigra	Wald ratio	5.02322e-07	1.58092	1.3223	1.89011
GBM	PICK1	Amygdala	Wald ratio	7.83979e-07	1.86905	1.45827	2.39555
All	PICK1	Putamen (basal ganglia)	Wald ratio	1.62248e-06	1.41996	1.23038	1.63875
All	PICK1	Caudate (basal ganglia)	Wald ratio	2.96721e-06	1.77753	1.39649	2.26255
All	PICK1	Hippocampus	Wald ratio	2.96721e-06	1.46454	1.24797	1.7187
All	PICK1	Spinal cord (cervical c-1)	Wald ratio	2.96721e-06	1.20658	1.11519	1.30546
All	PICK1	Nucleus accumbens (basal ganglia)	Wald ratio	4.18632e-06	2.31261	1.61818	3.30504
All	PICK1	Hypothalamus	Wald ratio	4.18632e-06	1.46768	1.24641	1.72823
All	PICK1	Substantia nigra	Wald ratio	4.18632e-06	1.45066	1.23809	1.69972
GBM	PICK1	Frontal Cortex (BA9)	Wald ratio	0.00630503	2.05648	1.22585	3.44991
All	PICK1	Frontal Cortex (BA9)	Wald ratio	0.0131771	1.77815	1.12805	2.8029
nonGBM	PICK1	Putamen (basal ganglia)	Wald ratio	0.0182038	1.25725	1.03968	1.52034
All	PICK1	Amygdala	Wald ratio	0.0264041	1.2281	1.02437	1.47235
nonGBM	PICK1	Caudate (basal ganglia)	Wald ratio	0.0266321	1.43759	1.04295	1.98155
nonGBM	PICK1	Spinal cord (cervical c-1)	Wald ratio	0.0266321	1.1258	1.01382	1.25015
nonGBM	PICK1	Hippocampus	Wald ratio	0.0266321	1.27221	1.02829	1.57399
nonGBM	PICK1	Hypothalamus	Wald ratio	0.0311225	1.27028	1.02194	1.57897
nonGBM	PICK1	Nucleus accumbens (basal ganglia)	Wald ratio	0.0311225	1.68666	1.04856	2.7131
nonGBM	PICK1	Substantia nigra	Wald ratio	0.0311225	1.26107	1.02126	1.5572
nonGBM	PICK1	Amygdala	Wald ratio	0.090228	1.28863	0.960997	1.72797
nonGBM	PICK1	Frontal Cortex (BA9)	Wald ratio	0.102155	1.62639	0.907685	2.91418
nonGBM	PICK1	Cerebellum	Wald ratio	0.212661	7.54816	0.314252	181.303
nonGBM	PICK1	Anterior cingulate Cortex (BA24)	Wald ratio	0.438865	0.799277	0.453245	1.40949
All	PICK1	Cerebellum	Wald ratio	0.628091	1.74462	0.183547	16.5827
All	PICK1	Cerebellar Hemisphere	Wald ratio	0.674363	1.09658	0.713275	1.68587
All	PICK1	Anterior cingulate Cortex (BA24)	Wald ratio	0.68865	0.917981	0.603991	1.3952
nonGBM	PICK1	Cerebellar Hemisphere	Wald ratio	0.701969	1.11768	0.63218	1.97602
GBM	PICK1	Cortex	Wald ratio	0.715111	1.24101	0.389238	3.95671
nonGBM	PICK1	Cortex	Wald ratio	0.784898	0.849797	0.264075	2.73466
GBM	PICK1	Anterior cingulate Cortex (BA24)	Wald ratio	0.789686	1.0658	0.667267	1.70236
All	PICK1	Cortex	Wald ratio	0.883064	1.07349	0.417251	2.76184
GBM	PICK1	Cerebellar Hemisphere	Wald ratio	0.938836	0.981126	0.603046	1.59624
GBM	PICK1	Cerebellum	Wald ratio	0.981046	1.02811	0.104396	10.1251
GBM	PRLR	Caudate (basal ganglia)	Wald ratio	0.0429898	0.818888	0.674815	0.99372
GBM	PRLR	Nucleus accumbens (basal ganglia)	Wald ratio	0.0503217	0.81494	0.663933	1.00029
GBM	PRLR	Putamen (basal ganglia)	Wald ratio	0.0547613	0.840022	0.70313	1.00357
All	PRLR	Caudate (basal ganglia)	Wald ratio	0.073972	0.856067	0.721893	1.01518
GBM	PRLR	Hippocampus	Wald ratio	0.0845998	1.19136	0.976384	1.45367
All	PRLR	Nucleus accumbens (basal ganglia)	Wald ratio	0.122236	0.86712	0.723684	1.03899
All	PRLR	Putamen (basal ganglia)	Wald ratio	0.136444	0.887563	0.758612	1.03843
All	PRLR	Hippocampus	Wald ratio	0.190186	1.12412	0.943603	1.33917
nonGBM	PRLR	Hippocampus	Wald ratio	0.264988	1.14103	0.904791	1.43895
nonGBM	PRLR	Hypothalamus	Wald ratio	0.286215	0.776538	0.487862	1.23603
nonGBM	PRLR	Caudate (basal ganglia)	Wald ratio	0.341771	0.895168	0.712438	1.12477
GBM	PRLR	Hypothalamus	Wald ratio	0.363921	1.19806	0.811075	1.76968
nonGBM	PRLR	Nucleus accumbens (basal ganglia)	Wald ratio	0.382654	0.897958	0.705198	1.14341
nonGBM	PRLR	Putamen (basal ganglia)	Wald ratio	0.433204	0.919829	0.74635	1.13363
All	PRLR	Amygdala	Wald ratio	0.533974	1.05386	0.893277	1.24331
GBM	PRLR	Cortex	Wald ratio	0.560247	1.07679	0.839491	1.38115
GBM	PRLR	Amygdala	Wald ratio	0.659212	1.04319	0.864455	1.25889
nonGBM	PRLR	Cortex	Wald ratio	0.691542	1.05901	0.797809	1.40572
All	PRLR	Substantia nigra	Wald ratio	0.731644	0.976064	0.849854	1.12102
All	PRLR	Cortex	Wald ratio	0.778701	1.03163	0.830206	1.28193
GBM	PRLR	Substantia nigra	Wald ratio	0.872615	1.01559	0.840576	1.22705
All	PRLR	Hypothalamus	Wald ratio	0.920016	1.01794	0.719488	1.44018
nonGBM	PRLR	Amygdala	Wald ratio	0.954596	0.993734	0.800372	1.23381
nonGBM	PRLR	Substantia nigra	Wald ratio	0.995672	1.00061	0.802476	1.24767
All	RETREG2	Cerebellar Hemisphere	Wald ratio	3.91462e-05	0.695996	0.58559	0.827219
All	RETREG2	Spinal cord (cervical c-1)	Wald ratio	6.95623e-05	0.731004	0.626424	0.853044
GBM	RETREG2	Cerebellar Hemisphere	Wald ratio	0.000101324	0.678146	0.557541	0.824838
All	RETREG2	Cortex	Wald ratio	0.000128773	0.324555	0.182437	0.577385
All	RETREG2	Cerebellum	Wald ratio	0.000231577	0.762875	0.660507	0.881107
GBM	RETREG2	Spinal cord (cervical c-1)	Wald ratio	0.000529757	0.685159	0.553239	0.848537
GBM	RETREG2	Cerebellum	Wald ratio	0.000581714	0.750235	0.636925	0.883702
GBM	RETREG2	Cortex	Wald ratio	0.00127339	0.26936	0.121279	0.598248
nonGBM	RETREG2	Cerebellar Hemisphere	Wald ratio	0.00368299	0.711262	0.56515	0.89515
nonGBM	RETREG2	Cerebellum	Wald ratio	0.0105634	0.778324	0.642283	0.94318
nonGBM	RETREG2	Spinal cord (cervical c-1)	Wald ratio	0.0126604	0.726115	0.564594	0.933846
nonGBM	RETREG2	Cortex	Wald ratio	0.017749	0.321968	0.126157	0.821701
GBM	RETREG2	Putamen (basal ganglia)	Wald ratio	0.0429351	0.487875	0.243514	0.977447
GBM	RETREG2	Frontal Cortex (BA9)	Wald ratio	0.0549796	0.565616	0.316054	1.01224
All	RETREG2	Frontal Cortex (BA9)	Wald ratio	0.111907	0.656788	0.391128	1.10289
nonGBM	RETREG2	Anterior cingulate Cortex (BA24)	Wald ratio	0.22441	0.851125	0.65622	1.10392
nonGBM	RETREG2	Caudate (basal ganglia)	Wald ratio	0.256127	0.570505	0.216556	1.50296
All	RETREG2	Putamen (basal ganglia)	Wald ratio	0.28467	0.708259	0.376487	1.3324
nonGBM	RETREG2	Frontal Cortex (BA9)	Wald ratio	0.427348	0.755749	0.378487	1.50905
nonGBM	RETREG2	Hypothalamus	Wald ratio	0.459891	1.49083	0.516978	4.29917
nonGBM	RETREG2	Putamen (basal ganglia)	Wald ratio	0.489604	1.34711	0.578526	3.13677
All	RETREG2	Amygdala	Wald ratio	0.646395	0.91007	0.608461	1.36118
nonGBM	RETREG2	Amygdala	Wald ratio	0.648645	0.883857	0.519684	1.50323
GBM	RETREG2	Caudate (basal ganglia)	Wald ratio	0.664072	1.19901	0.528564	2.71985
All	RETREG2	Anterior cingulate Cortex (BA24)	Wald ratio	0.700077	0.961214	0.785971	1.17553
GBM	RETREG2	Anterior cingulate Cortex (BA24)	Wald ratio	0.700493	1.04783	0.82586	1.32945
All	RETREG2	Hypothalamus	Wald ratio	0.780013	1.11536	0.518425	2.39962
All	RETREG2	Caudate (basal ganglia)	Wald ratio	0.862705	0.937798	0.452896	1.94187
GBM	RETREG2	Amygdala	Wald ratio	0.871805	0.963271	0.61144	1.51755
GBM	RETREG2	Hypothalamus	Wald ratio	0.954211	1.02533	0.436485	2.40859
GBM	STMN3	Nucleus accumbens (basal ganglia)	Wald ratio	1.53752e-19	0.133004	0.085891	0.205958
GBM	STMN3	Cerebellar Hemisphere	Wald ratio	2.73308e-19	0.339287	0.267976	0.429575
GBM	STMN3	Caudate (basal ganglia)	Wald ratio	1.46215e-18	0.190858	0.131938	0.276091
All	STMN3	Nucleus accumbens (basal ganglia)	Wald ratio	3.6136e-17	0.189291	0.128516	0.278807
All	STMN3	Cerebellar Hemisphere	Wald ratio	5.10673e-17	0.408152	0.331011	0.50327
All	STMN3	Caudate (basal ganglia)	Wald ratio	2.92654e-16	0.255577	0.184287	0.354444
All	STMN3	Cerebellum	Wald ratio	2.0842e-11	0.503379	0.411802	0.615321
All	STMN3	Anterior cingulate Cortex (BA24)	Wald ratio	2.21085e-10	0.298944	0.205883	0.434069
All	STMN3	Cortex	Wald ratio	2.21085e-10	0.328041	0.232497	0.462848
All	STMN3	Frontal Cortex (BA9)	Wald ratio	2.21085e-10	0.316441	0.221796	0.451473
All	STMN3	Putamen (basal ganglia)	Wald ratio	2.21085e-10	0.406634	0.307966	0.536914
GBM	STMN3	Cerebellum	Wald ratio	9.57468e-10	0.49317	0.393203	0.618553
GBM	STMN3	Frontal Cortex (BA9)	Wald ratio	3.74279e-08	0.324549	0.21737	0.484575
GBM	STMN3	Cortex	Wald ratio	3.74279e-08	0.33618	0.228002	0.495684
GBM	STMN3	Anterior cingulate Cortex (BA24)	Wald ratio	3.74279e-08	0.306988	0.201574	0.467527
GBM	STMN3	Putamen (basal ganglia)	Wald ratio	3.74279e-08	0.414759	0.303149	0.567461
nonGBM	STMN3	Cortex	Wald ratio	1.18069e-07	0.294537	0.187366	0.463008
nonGBM	STMN3	Putamen (basal ganglia)	Wald ratio	1.18069e-07	0.372761	0.258723	0.537064
nonGBM	STMN3	Anterior cingulate Cortex (BA24)	Wald ratio	1.18069e-07	0.266013	0.162961	0.434233
nonGBM	STMN3	Frontal Cortex (BA9)	Wald ratio	1.18069e-07	0.283135	0.1775	0.451635
nonGBM	STMN3	Cerebellum	Wald ratio	1.48216e-07	0.493328	0.379033	0.642088
nonGBM	STMN3	Cerebellar Hemisphere	Wald ratio	1.41537e-05	0.54838	0.418107	0.719244
nonGBM	STMN3	Caudate (basal ganglia)	Wald ratio	1.64502e-05	0.393524	0.25746	0.601496
nonGBM	STMN3	Nucleus accumbens (basal ganglia)	Wald ratio	1.69703e-05	0.332552	0.201368	0.5492
GBM	STMN3	Amygdala	Wald ratio	0.00691091	0.310173	0.132647	0.725288
nonGBM	STMN3	Spinal cord (cervical c-1)	Wald ratio	0.146911	1.45385	0.876834	2.41059
All	STMN3	Spinal cord (cervical c-1)	Wald ratio	0.157643	1.31502	0.899424	1.92264
GBM	STMN3	Spinal cord (cervical c-1)	Wald ratio	0.169658	1.35102	0.879385	2.07561
All	STMN3	Amygdala	Wald ratio	0.189362	0.623012	0.307329	1.26296
All	STMN3	Substantia nigra	Wald ratio	0.307414	0.816266	0.552739	1.20543
GBM	STMN3	Substantia nigra	Wald ratio	0.355888	0.814829	0.527548	1.25855
nonGBM	STMN3	Amygdala	Wald ratio	0.382285	1.44947	0.630321	3.33314
nonGBM	STMN3	Substantia nigra	Wald ratio	0.650034	0.889982	0.537914	1.47248
All	TP53	Spinal cord (cervical c-1)	Wald ratio	0.0638152	0.871741	0.75396	1.00792
GBM	TP53	Spinal cord (cervical c-1)	Wald ratio	0.0705591	0.859996	0.730294	1.01273
nonGBM	TP53	Frontal Cortex (BA9)	Wald ratio	0.0911951	1.39136	0.948413	2.04119
nonGBM	TP53	Hippocampus	Wald ratio	0.0924178	0.797802	0.613237	1.03791
nonGBM	TP53	Substantia nigra	Wald ratio	0.119714	0.724803	0.48322	1.08716
All	TP53	Frontal Cortex (BA9)	Wald ratio	0.121166	1.25011	0.942643	1.65787
All	TP53	Substantia nigra	Wald ratio	0.139406	0.789323	0.57677	1.08021
All	TP53	Hippocampus	Wald ratio	0.143504	0.861475	0.705469	1.05198
GBM	TP53	Caudate (basal ganglia)	Wald ratio	0.171336	0.733626	0.470677	1.14347
nonGBM	TP53	Spinal cord (cervical c-1)	Wald ratio	0.1726	0.87164	0.715482	1.06188
GBM	TP53	Frontal Cortex (BA9)	Wald ratio	0.222767	1.22327	0.884752	1.6913
GBM	TP53	Substantia nigra	Wald ratio	0.255338	0.816072	0.574946	1.15832
GBM	TP53	Putamen (basal ganglia)	Wald ratio	0.356165	0.807425	0.512588	1.27185
GBM	TP53	Hippocampus	Wald ratio	0.36146	0.899559	0.716635	1.12918
nonGBM	TP53	Putamen (basal ganglia)	Wald ratio	0.370038	1.26813	0.754386	2.13175
GBM	TP53	Nucleus accumbens (basal ganglia)	Wald ratio	0.454798	0.868682	0.600534	1.25656
GBM	TP53	Anterior cingulate Cortex (BA24)	Wald ratio	0.503514	0.883648	0.615015	1.26962
GBM	TP53	Cerebellar Hemisphere	Wald ratio	0.503514	0.901603	0.665604	1.22128
All	TP53	Nucleus accumbens (basal ganglia)	Wald ratio	0.547736	0.904584	0.652313	1.25442
nonGBM	TP53	Anterior cingulate Cortex (BA24)	Wald ratio	0.637064	1.10892	0.721727	1.70384
nonGBM	TP53	Cerebellar Hemisphere	Wald ratio	0.637064	1.09043	0.761034	1.56241
nonGBM	TP53	Caudate (basal ganglia)	Wald ratio	0.671788	0.89343	0.530479	1.50471
All	TP53	Anterior cingulate Cortex (BA24)	Wald ratio	0.676343	0.933706	0.676619	1.28847
All	TP53	Cerebellar Hemisphere	Wald ratio	0.676343	0.944179	0.720997	1.23645
nonGBM	TP53	Nucleus accumbens (basal ganglia)	Wald ratio	0.701098	0.918058	0.593297	1.42059
GBM	TP53	Cortex	Wald ratio	0.701736	1.10072	0.67358	1.79871
All	TP53	Caudate (basal ganglia)	Wald ratio	0.766912	0.952562	0.690765	1.31358
All	TP53	Amygdala	Wald ratio	0.831544	0.97361	0.760964	1.24568
nonGBM	TP53	Cortex	Wald ratio	0.845384	0.944301	0.530827	1.67984
All	TP53	Putamen (basal ganglia)	Wald ratio	0.917659	0.979247	0.657999	1.45734
nonGBM	TP53	Amygdala	Wald ratio	0.92728	1.01607	0.721519	1.43086
All	TP53	Cortex	Wald ratio	0.976007	1.00535	0.710275	1.423
GBM	TP53	Amygdala	Wald ratio	0.995213	0.999153	0.757535	1.31784

### Sheet: Table 3b
Supplementary Table 3b			Amount of MR results which met the threshold of P < 7.30E-6; breakdown count by tissue. Sample sizes are amount of genotyped samples provided by GTEx v8.
Tissue	Sample Size	Count	Percentage
Amygdala	129	1	0.0153846
Anterior cingulate cortex (BA24)	147	5	0.0769231
Caudate (basal ganglia)	194	7	0.107692
Cerebellar Hemisphere	175	6	0.0923077
Cerebellum	209	7	0.107692
Cortex	205	7	0.107692
Frontal Cortex (BA9)	175	7	0.107692
Hippocampus	165	4	0.0615385
Hypothalamus	170	2	0.0307692
Nucleus accumbens (basal ganglia)	202	7	0.107692
Putamen (basal ganglia)	170	8	0.123077
Spinal cord (cervical c-1)	126	2	0.0307692
Substantia nigra	114	2	0.0307692

### Sheet: Table 3c
Supplementary Table 3c			Amount of MR results which met the threshold of P <= 7.30E-6; breakdown count by gene.
Gene	Count	Percentage
ABCB6	0	0
BAIAP2L2	0	0
EGFR	17	0.261538
FAM178B	0	0
JAK1	12	0.184615
MVB12B	0	0
PANK4	0	0
PICK1	15	0.230769
PRLR	0	0
RETREG2	0	0
STMN3	21	0.323077
TP53	0	0

### Sheet: Table 4
Supplementary Table 4			Results from the sensitivity analyses: the Cochran's Q test and Tau-score. Q is the Q statistic from the Cochran's Q test. Q_df is the degrees of freedom, or the amount of tissues minus one. Q_pval is the corresponding P value for the Q test. Tau is the tau-score for tissue specificity.
Gene	Subtype	Q	Q_df	Q_pval	Tau
PICK1	gbm	39.2718	12	9.49125e-05	0.783287
PICK1	all	31.6276	12	0.00157912	0.783287
PICK1	nongbm	10.4219	12	0.578999	0.783287
BAIAP2L2	gbm	24.0073	8	0.00228536	0.695969
BAIAP2L2	all	12.177	8	0.143481	0.695969
BAIAP2L2	nongbm	2.0568	8	0.979221	0.695969
PANK4	gs	17.0074	11	0.107657	0.680967
PANK4	gbm	13.2543	11	0.277031	0.680967
PANK4	nongbm	10.9145	11	0.450457	0.680967
TP53	nongbm	10.3993	10	0.406186	0.607738
TP53	all	7.02439	10	0.72314	0.607738
TP53	gbm	6.3032	10	0.789179	0.607738
MVB12B	all	25.309	12	0.0134248	0.606061
MVB12B	gbm	22.7965	12	0.029504	0.606061
MVB12B	nongbm	23.5947	11	0.0145544	0.579263
JAK1	gbm	45.6765	8	2.7384e-07	0.562898
JAK1	all	32.609	8	7.24225e-05	0.562898
JAK1	nongbm	5.03259	8	0.754087	0.562898
FAM178B	all	17.1768	8	0.0283197	0.491297
FAM178B	nongbm	12.6991	8	0.122631	0.491297
FAM178B	gbm	9.87555	8	0.27387	0.491297
ABCB6	all	22.3392	3	5.54446e-05	0.487502
ABCB6	gbm	17.5127	3	0.000554291	0.487502
ABCB6	nongbm	5.58168	3	0.133834	0.487502
RETREG2	gbm	20.9212	9	0.0130051	0.484511
RETREG2	all	17.2596	9	0.0448032	0.484511
RETREG2	nongbm	8.38187	9	0.496168	0.484511
PRLR	gbm	14.8798	7	0.037572	0.465473
PRLR	all	8.82207	7	0.265684	0.465473
PRLR	nongbm	4.36974	7	0.736341	0.465473
STMN3	gbm	89.2687	10	7.4781e-15	0.433039
STMN3	all	83.0324	10	1.27421e-13	0.433039
STMN3	nongbm	51.587	10	1.36058e-07	0.433039
EGFR	gbm	162.379	12	1.71937e-28	0.384746
EGFR	all	155.96	12	3.4904e-27	0.384746
EGFR	nongbm	32.1551	12	0.00130953	0.384746

### Sheet: Table 5
Supplementary Table 5			Z-scores for each SNP in the tissue-specific analysis.
Gene	Tissue	SNP	Z
ABCB6	Amygdala	rs11684531	-3.65485
ABCB6	Anterior cingulate cortex (BA24)	rs2305054	4.7145
ABCB6	Cerebellar hemisphere	rs7577690	-6.2411
ABCB6	Cerebellum	rs6715064	-5.40134
BAIAP2L2	Anterior cingulate cortex (BA24)	rs2012825	-4.17959
BAIAP2L2	Caudate (basal ganglia)	rs113437014	3.77884
BAIAP2L2	Cerebellar hemisphere	rs111758552	3.8025
BAIAP2L2	Cerebellum	rs11705199	4.5323
BAIAP2L2	Frontal cortex (BA9)	rs5756770	3.58415
BAIAP2L2	Hippocampus	rs9610683	4.44182
BAIAP2L2	Hypothalamus	rs4821729	-4.02605
BAIAP2L2	Spinal cord (cervical c-1)	rs190817865	4.04909
BAIAP2L2	Substantia nigra	rs79751681	-3.87373
EGFR	Amygdala	rs193086369	-4.0746
EGFR	Anterior cingulate cortex (BA24)	rs149352678	-4.96144
EGFR	Caudate (basal ganglia)	rs149352678	-5.29523
EGFR	Cerebellar hemisphere	rs149352678	-5.06045
EGFR	Cerebellum	rs76928645	-6.47181
EGFR	Cortex	rs149352678	-7.97963
EGFR	Frontal cortex (BA9)	rs73410456	-5.72861
EGFR	Hippocampus	rs6593201	3.80203
EGFR	Hypothalamus	rs917881	3.7873
EGFR	Nucleus accumbens (basal ganglia)	rs80013346	-3.93724
EGFR	Putamen (basal ganglia)	rs11766623	-4.62896
EGFR	Spinal cord (cervical c-1)	rs1140475	-3.89004
EGFR	Substantia nigra	rs6943639	3.63169
FAM178B	Amygdala	rs11885652	-3.86943
FAM178B	Cerebellar hemisphere	rs56159881	4.32635
FAM178B	Cortex	rs17119656	-5.15525
FAM178B	Frontal cortex (BA9)	rs17119656	-4.91008
FAM178B	Hippocampus	rs28612110	-4.81035
FAM178B	Hypothalamus	rs201677177	-4.06635
FAM178B	Nucleus accumbens (basal ganglia)	rs17119656	-4.18462
FAM178B	Spinal cord (cervical c-1)	rs6706734	-3.89427
FAM178B	Substantia nigra	rs62152900	-4.02992
JAK1	Anterior cingulate cortex (BA24)	rs2310752	3.84391
JAK1	Caudate (basal ganglia)	rs2780899	-4.82547
JAK1	Cerebellar hemisphere	rs2780816	-13.7257
JAK1	Cerebellum	rs2780818	-15.1772
JAK1	Cortex	rs2780818	-9.40725
JAK1	Frontal cortex (BA9)	rs2230588	-7.62799
JAK1	Hippocampus	rs75817237	4.00808
JAK1	Nucleus accumbens (basal ganglia)	rs2780899	-4.63105
JAK1	Putamen (basal ganglia)	rs2780816	-4.15299
MVB12B	Amygdala	rs57023212	-3.75073
MVB12B	Anterior cingulate cortex (BA24)	rs4369083	3.91299
MVB12B	Caudate (basal ganglia)	rs10117023	3.92841
MVB12B	Cerebellar hemisphere	rs10122532	-4.04258
MVB12B	Cerebellum	rs77112238	-5.09091
MVB12B	Cortex	rs77112238	-4.59673
MVB12B	Frontal cortex (BA9)	rs59927273	-5.19309
MVB12B	Hippocampus	rs12005972	3.76739
MVB12B	Hypothalamus	rs116901555	-3.89739
MVB12B	Nucleus accumbens (basal ganglia)	rs10122788	5.12835
MVB12B	Putamen (basal ganglia)	rs10122788	4.17072
MVB12B	Spinal cord (cervical c-1)	rs13297553	-4.15039
MVB12B	Substantia nigra	rs75477022	4.20668
PANK4	Putamen (basal ganglia)	rs11580403	-4.51119
PANK4	Caudate (basal ganglia)	rs116800401	4.34233
PANK4	Cerebellum	rs4648380	-3.63187
PANK4	Anterior cingulate cortex (BA24)	rs2494596	-3.92647
PANK4	Spinal cord (cervical c-1)	rs2500302	3.71786
PANK4	Nucleus accumbens (basal ganglia)	rs115294334	3.67513
PANK4	Cerebellar hemisphere	rs3001346	-3.94533
PANK4	Frontal cortex (BA9)	rs2236396	-4.85539
PANK4	Amygdala	rs75596555	-4.0293
PANK4	Hypothalamus	rs79138682	3.94366
PANK4	Hippocampus	rs2483247	4.54957
PANK4	Substantia nigra	rs2494633	4.24933
PICK1	Amygdala	rs2076371	-4.79887
PICK1	Anterior cingulate cortex (BA24)	rs140112498	4.07418
PICK1	Caudate (basal ganglia)	rs742396	-5.76658
PICK1	Cerebellar hemisphere	rs968745	3.66556
PICK1	Cerebellum	rs28617209	-5.12779
PICK1	Cortex	rs5995399	4.39208
PICK1	Frontal cortex (BA9)	rs5750540	4.1452
PICK1	Hippocampus	rs742396	-9.1639
PICK1	Hypothalamus	rs2018980	-7.45547
PICK1	Nucleus accumbens (basal ganglia)	rs2018980	-4.13256
PICK1	Putamen (basal ganglia)	rs1004764	-9.37308
PICK1	Spinal cord (cervical c-1)	rs742396	-13.4443
PICK1	Substantia nigra	rs2018980	-7.07279
PRLR	Amygdala	rs184438576	-3.61863
PRLR	Caudate (basal ganglia)	rs2047738	9.03263
PRLR	Cortex	rs115045882	-3.55558
PRLR	Hippocampus	rs10461952	-3.67004
PRLR	Hypothalamus	rs149371129	4.13072
PRLR	Nucleus accumbens (basal ganglia)	rs10058356	7.87807
PRLR	Putamen (basal ganglia)	rs2047739	7.32016
PRLR	Substantia nigra	rs11747398	-3.6559
RETREG2	Amygdala	rs71429274	4.04737
RETREG2	Anterior cingulate cortex (BA24)	rs60038034	-3.63083
RETREG2	Caudate (basal ganglia)	rs10178930	3.57184
RETREG2	Cerebellar hemisphere	rs7577690	-9.92508
RETREG2	Cerebellum	rs6715064	-12.1727
RETREG2	Cortex	rs1043160	3.95754
RETREG2	Frontal cortex (BA9)	rs62191852	-4.35834
RETREG2	Hypothalamus	rs11891607	-4.08396
RETREG2	Putamen (basal ganglia)	rs35580243	-4.52968
RETREG2	Spinal cord (cervical c-1)	rs13029742	-4.61586
STMN3	Amygdala	rs10427462	4.79245
STMN3	Anterior cingulate cortex (BA24)	rs6423444	4.30879
STMN3	Caudate (basal ganglia)	rs2777941	-6.54547
STMN3	Cerebellar hemisphere	rs2236506	-8.24241
STMN3	Cerebellum	rs6062470	-7.666
STMN3	Cortex	rs6423444	7.0831
STMN3	Frontal cortex (BA9)	rs6423444	4.97355
STMN3	Nucleus accumbens (basal ganglia)	rs3787092	-4.5125
STMN3	Putamen (basal ganglia)	rs6423444	6.16636
STMN3	Spinal cord (cervical c-1)	rs77164088	3.61777
STMN3	Substantia nigra	rs142614687	4.04024
TP53	Amygdala	rs150601128	-4.51598
TP53	Anterior cingulate cortex (BA24)	rs533433534	-4.47512
TP53	Caudate (basal ganglia)	rs307627	-4.17706
TP53	Cerebellar hemisphere	rs533433534	-3.85478
TP53	Cortex	rs218688	3.83158
TP53	Frontal cortex (BA9)	rs74336587	4.0959
TP53	Hippocampus	rs150181061	-3.99819
TP53	Nucleus accumbens (basal ganglia)	rs111306201	-3.8842
TP53	Putamen (basal ganglia)	rs56217607	3.79944
TP53	Spinal cord (cervical c-1)	rs192128580	-3.91995
TP53	Substantia nigra	rs117739537	3.64816
